# Expansion Segments in Bacterial and Archaeal 5S Ribosomal RNAs

**DOI:** 10.1101/2020.08.02.233163

**Authors:** Victor G. Stepanov, George E. Fox

## Abstract

The large ribosomal RNAs of eukaryotes frequently contain expansion sequences that add to the size of the rRNAs but do not affect their overall structural layout and are compatible with major ribosomal function as an mRNA translation machine. The expansion of prokaryotic ribosomal RNAs is much less explored. In order to obtain more insight into the structural variability of these conserved molecules, we herein report the results of a comprehensive search for the expansion sequences in prokaryotic 5S rRNAs. Overall, 89 expanded 5S rRNAs of 15 structural types were identified in 15 archaeal and 36 bacterial genomes. Expansion segments ranging in length from 13 to 109 residues were found to be distributed among 17 insertion sites. The strains harboring the expanded 5S rRNAs belong to the bacterial orders *Clostridiales*, *Halanaerobiales*, *Thermoanaerobacterales*, and *Alteromonadales* as well as the archael order *Halobacterales*. When several copies of 5S rRNA gene are present in a genome, the expanded versions may co-exist with normal 5S rRNA genes. The insertion sequences are typically capable of forming extended helices, which do not seemingly interfere with folding of the conserved core. The expanded 5S rRNAs have largely been overlooked in 5S rRNA databases.
