## Supplemental Table S1 for "Expansion Segments in Bacterial and Archaeal 5S Ribosomal RNAs"

### Sheet: expanded_5S_rRNA_genes
Supplementary Table S1. Detailed information on all identified genes of 5S rRNAs with expansion segments.
no.	Species	Strain	Taxonomy	Genome status	Acc. num. INSDC (GenBank)	Acc. num. RefSeq	Location (positions) in RefSeq entry	5S rRNA length	Number of inserts	Insert length	Insert location	Comments
Structural type 1
1	Halococcus morrhuae	DSM 1307	Archaea; Euryarchaeota; Halobacteria; Halobacteriales; Halococcaceae	Draft	AOMC01000054.1	NZ_AOMC01000054.1	66311..66541	231	1	108	104.1-105
2	Halococcus thailandensis	JCM 13552	Archaea; Euryarchaeota; Halobacteria; Halobacteriales; Halococcaceae	Draft	AOMF01000156.1	NZ_AOMF01000156.1	1621..1851	231	1	108	104.1-105
3	Halococcus sediminicola	CBA1101	Archaea; Euryarchaeota; Halobacteria; Halobacteriales; Halococcaceae	Draft	BBMP01000022.1	NZ_BBMP01000022.1	complement(273000..273230)	231	1	108	104.1-105
4	Halococcus hamelinensis	100A6	Archaea; Euryarchaeota; Halobacteria; Halobacteriales; Halococcaceae	Draft	AOMB01000011.1	NZ_AOMB01000011.1	48280..48510	231	1	108	104.1-105
5	Halococcus salifodinae	DSM 8989	Archaea; Euryarchaeota; Halobacteria; Halobacteriales; Halococcaceae	Draft	AOME01000075.1	NZ_AOME01000075.1	32971..33202	232	1	108	104.1-105
6	Halococcus saccharolyticus	DSM 5350	Archaea; Euryarchaeota; Halobacteria; Halobacteriales; Halococcaceae	Draft	AOMD01000030.1	NZ_AOMD01000030.1	122049..122280	232	1	108	104.1-105
7	Halococcus agarilyticus	197A	Archaea; Euryarchaeota; Halobacteria; Halobacteriales; Halococcaceae	Draft	BAFM01000010.1	NZ_BAFM01000010.1	110409..110640	232	1	108	104.1-105
8	Halococcus sp.	IIIV-5B	Archaea; Euryarchaeota; Halobacteria; Halobacteriales; Halococcaceae	Draft	QZWE01000032.1	NZ_QZWE01000032.1	complement (15737..15967)	231	1	108	104.1-105
9	Halalkalicoccus jeotgali	B3	Archaea; Euryarchaeota; Halobacteria; Halobacteriales; Halobacteriaceae	Complete	CP002062.1	NC_014297.1	complement(10027..10257)	231	1	108	104.1-105	1 copy of extended 5S rRNA gene per 2809118-bp bacterial chromosome
10	Halalkalicoccus paucihalophilus	DSM 24557	Archaea; Euryarchaeota; Halobacteria; Halobacteriales; Halobacteriaceae	Draft	LTAZ01000003.1	NZ_LTAZ01000003.1	279121..279351	231	1	108	104.1-105
11	Halalkalicoccus sp.	GSM28	Archaea; Euryarchaeota; Halobacteria; Halobacteriales; Halobacteriaceae	Draft	RDQG01000073.1	NZ_RDQG01000073.1	581..811	231	1	108	104.1-105
12	Halomarina oriensis	SPP-AMP-1	Archaea; Euryarchaeota; Halobacteria; Halobacteriales; Halobacteriaceae	Draft	RRCH01000008.1	NZ_RRCH01000008.1	complement(75362..75589)	228	1	105	104.1-105
13	Halomarina oriensis	JCM 16495	Archaea; Euryarchaeota; Halobacteria; Halobacteriales; Halobacteriaceae	Draft	WSZK01000015.1	NZ_WSZK01000015.1	784463..784690	228	1	105	104.1-105
14	Halodesulfurarchaeum formicicum	HSR6	Archaea; Euryarchaeota; Halobacteria; Halobacteriales; Halobacteriaceae	Complete	CP016804.1	NZ_CP016804.1	190830..191061	232	1	109	104.1-105	1 copy of extended 5S rRNA gene per 2085946-bp bacterial chromosome
15	Halodesulfurarchaeum formicicum	HTSR1	Archaea; Euryarchaeota; Halobacteria; Halobacteriales; Halobacteriaceae	Complete	CP016070.1	NZ_CP016070.1	190153..190384	232	1	109	104.1-105	1 copy of extended 5S rRNA gene per 1972283-bp bacterial chromosome
Structural type 2
16	Thermacetogenium phaeum	DSM 12270	Bacteria; Firmicutes; Clostridia; Thermoanaerobacterales; Thermoanaerobacteraceae	Complete	CP003732.1	NC_018870.1	complement(1414325..1414496)	172	1	61	36-37	3 identical copies of extended 5S rRNA gene per 2939057-bp bacterial chromosome
17							complement(1838820..1838991)	172	1	61	36-37
18							complement(2625484..2625655)	172	1	61	36-37
Structural type 3
19	Thermoanaerobacterium thermosaccharolyticum	TG57	Bacteria; Firmicutes; Clostridia; Thermoanaerobacterales; Thermoanaerobacterales Family III. Incertae Sedis	Complete	CP016893.1	NZ_CP016893.1	1232729..1232883	155	1	46	52-53	former Clostridium thermosaccharolyticum; 5 nearly-identical copies of extended 5S rRNA gene per 2895726-bp bacterial chromosome
20							1250446..1250600	155	1	46	52-53
21							1622142..1622296	155	1	46	52-53
22							1824521..1824675	155	1	46	52-53
23							2607599..2607753	155	1	46	52-53
24	Thermoanaerobacterium thermosaccharolyticum	DSM 571	Bacteria; Firmicutes; Clostridia; Thermoanaerobacterales; Thermoanaerobacterales Family III. Incertae Sedis	Complete	CP002171.1	NC_014410.1	84899..85053	155	1	46	52-53	former Clostridium thermosaccharolyticum; 3 identical copies of extended 5S rRNA gene per 2785752-bp bacterial chromosome in addition to 2 copies of 5S rRNA gene of regular size
25							542412..542566	155	1	46	52-53
26							complement(1532294..1532448)	155	1	46	52-53
27	Thermoanaerobacterium thermosaccharolyticum	M0795	Bacteria; Firmicutes; Clostridia; Thermoanaerobacterales; Thermoanaerobacterales Family III. Incertae Sedis	Complete	CP003066.1	NC_019970.1	52488..52642	155	1	46	52-53	former Clostridium thermosaccharolyticum; 4 nearly- identical copies of extended 5S rRNA gene per 2783395-bp bacterial chromosome in addition to 1 copy of 5S rRNA gene of regular size
28							71351..71505	155	1	46	52-53
29							529473..529627	155	1	46	52-53
30							complement(1467742..1467896)	155	1	46	52-53
31	Thermoanaerobacterium thermosaccharolyticum	GSU5	Bacteria; Firmicutes; Clostridia; Thermoanaerobacterales; Thermoanaerobacterales Family III. Incertae Sedis	Draft	MINB01000021.1	NZ_MINB01000021.1	complement(49217..49371)	155	1	46	52-53
32					MINB01000070.1	NZ_MINB01000070.1	complement(1..153)	153	1	46	52-53	former Clostridium thermosaccharolyticum; Incomplete 5S rRNA gene (2 nts missing from 3'-end) at the end of the contig
33	Thermoanaerobacterium thermosaccharolyticum	M5	Bacteria; Firmicutes; Clostridia; Thermoanaerobacterales; Thermoanaerobacterales Family III. Incertae Sedis	Draft	NKHD01000022.1	NZ_NKHD01000022.1	1..79	?	1	?	52-53	former Clostridium thermosaccharolyticum; Fragment of the extended 5S rRNA gene at the end of the contig; besides the extended 5S rRNA gene, the genome contains at least 2 copies of 5S rRNA gene of regular size
34	Thermoanaerobacterium thermosaccharolyticum	SP-H2	Bacteria; Firmicutes; Clostridia; Thermoanaerobacterales; Thermoanaerobacterales Family III. Incertae Sedis	Draft	VWOK01000001.1	NZ_VWOK01000001.1	complement(342211..342365)	155	1	46	52-53	no 5S rRNA gene variant was identified other than the extended one
35	Thermoanaerobacterium saccharolyticum	JW/SL-YS485	Bacteria; Firmicutes; Clostridia; Thermoanaerobacterales; Thermoanaerobacterales Family III. Incertae Sedis	Complete	CP003184.1	NC_017992.1	1185916..1186070	155	1	46	52-53	2 identical copies of extended 5S rRNA gene per 2726530-bp bacterial chromosome in addition to 3 copies of 5S rRNA gene of regular size
36							1084146..1084300	155	1	46	52-53
37	Thermoanaerobacterium saccharolyticum	NTOU1	Bacteria; Firmicutes; Clostridia; Thermoanaerobacterales; Thermoanaerobacterales Family III. Incertae Sedis	Draft	BBKT01000010.1	NZ_BBKT01000010.1	complement(21380..21534)	155	1	46	52-53	3 identical copies of extended 5S rRNA gene per bacterial chromosome in addition to 2 copies of 5S rRNA gene of regular size
38					BBKT01000081.1	NZ_BBKT01000081.1	complement(11691..11845)	155	1	46	52-53
39					BBKT01000088.1	NZ_BBKT01000088.1	complement(928..1082)	155	1	46	52-53
40	Thermoanaerobacterium aotearoense	SCUT27	Bacteria; Firmicutes; Clostridia; Thermoanaerobacterales; Thermoanaerobacterales Family III. Incertae Sedis	Complete	CP047602.1	NZ_CP047602.1	complement(2131908..2132062)	155	1	46	52-53	2 nearly-identical copies of extended 5S rRNA gene per 2668690-bp bacterial chromosome in addition to 3 copies of 5S rRNA gene of regular size
41							complement(2233464..2233618)	155	1	46	52-53
42	Thermoanaerobacter pseudethanolicus	ATCC 33223	Bacteria; Firmicutes; Clostridia; Thermoanaerobacterales; Thermoanaerobacteraceae	Complete	CP000924.1	NC_010321.1	443723..443874	152	1	43	52-53	2 copies of extended 5S rRNA gene per bacterial chromosome in addition to 2 copies of 5S rRNA gene of regular size
43							complement(2219977..2220127)	151	1	42	52-53
44	Thermoanaerobacter ethanolicus	CCSD1	Bacteria; Firmicutes; Clostridia; Thermoanaerobacterales; Thermoanaerobacteraceae	Draft	ACXY01000036.1	NZ_ACXY01000036.1	complement(19025..19176)	152	1	43	52-53	supposedly related strain Thermoanaerobacter ethanolicus JW 200 carries only 5S rRNA genes of regular size (4 copies).
45	Thermoanaerobacter italicus	Ab9	Bacteria; Firmicutes; Clostridia; Thermoanaerobacterales; Thermoanaerobacteraceae	Complete	CP001936.1	NC_013921.1	complement(1351797..1351948)	152	1	43	52-53	1 copy of extended 5S rRNA gene per 2451061-bp bacterial chromosome in addition to 3 copies of 5S rRNA gene of regular size
46	Thermoanaerobacter brockii subsp. finnii	Ako-1	Bacteria; Firmicutes; Clostridia; Thermoanaerobacterales; Thermoanaerobacteraceae	Complete	CP002466.1	NC_014964.1	439139..439290	152	1	43	52-53	2 copies of extended 5S rRNA gene per 2344824-bp bacterial chromosome in addition to 2 copies of 5S rRNA gene of regular size
47							complement(2207121..2207271)	151	1	42	52-53
48	Thermoanaerobacter kivui	DSM 2030	Bacteria; Firmicutes; Clostridia; Thermoanaerobacterales; Thermoanaerobacteraceae	Complete	CP009170.1	NZ_CP009170.1	62828..62979	152	1	43	52-53	3 nearly-identical copies of extended 5S rRNA gene per 2397824-bp bacterial chromosome in addition to 2 copies of 5S rRNA gene of regular size
49							complement(1360754..1360905)	152	1	43	52-53
50							complement(1939902..1940053)	152	1	43	52-53
51	Caldanaerobius polysaccharolyticus	DSM 13641	Bacteria; Firmicutes; Clostridia; Thermoanaerobacterales; Thermoanaerobacteraceae	Draft	KE386495.1	NZ_KE386495.1	complement(527687..527836)	150	1	41	52-53
52	Thermoanaerobacter sp.	X513	Bacteria; Firmicutes; Clostridia; Thermoanaerobacterales; Thermoanaerobacteraceae	Complete	CP002210.1	NC_014538.1	48868..49019	152	1	43	52-53	4 nearly-identical copies of extended 5S rRNA gene per 2456520-bp bacterial chromosome
53							88829..88980	152	1	43	52-53
54							1137971..1138122	152	1	43	52-53
55							complement(1984897..1985048)	152	1	43	52-53
56	Thermoanaerobacter sp.	X514	Bacteria; Firmicutes; Clostridia; Thermoanaerobacterales; Thermoanaerobacteraceae	Complete	CP000923.1	NC_010320.1	48964..49115	152	1	43	52-53	4 nearly-identical copies of extended 5S rRNA gene per 2457259-bp bacterial chromosome
57							929333..929484	152	1	43	52-53
58							complement(1776260..1776411)	152	1	43	52-53
59							complement(1816221..1816372)	152	1	43	52-53
60	Thermoanaerobacter sp.	X561	Bacteria; Firmicutes; Clostridia; Thermoanaerobacterales; Thermoanaerobacteraceae	Draft	ACXP02000001.1	NZ_ACXP02000001.1	complement(553584..553735)	152	1	43	52-53	3 identical copies of extended 5S rRNA gene per bacterial chromosome in addition to 1 copy of 5S rRNA gene of regular size
61					ACXP02000001.1	NZ_ACXP02000001.1	complement(513623..513774)	152	1	43	52-53
62					ACXP02000001.1	NZ_ACXP02000002.1	complement(413315..413466)	152	1	43	52-53
63	Thermoanaerobacter sp.	UBA8867	Bacteria; Firmicutes; Clostridia; Thermoanaerobacterales; Thermoanaerobacteraceae	Draft	DOPY01000051.1	n/a	complement(9570..9721)	152	1	43	52-53
64	Caldanaerobacter subterraneus	DSM 13054	Bacteria; Firmicutes; Clostridia; Thermoanaerobacterales; Thermoanaerobacteraceae	Draft	SLWU01000001.1	NZ_SLWU01000001.1	610..761	152	1	43	52-53	1 copy of extended 5S rRNA gene per bacterial chromosome in addition to 2 copies of 5S rRNA gene of regular size and 3 copies of incomplete 5S rRNA gene
Structural type 4
65	Desulfofarcimen acetoxidans	DSM 771	Bacteria; Firmicutes; Clostridia; Clostridiales; Peptococcaceae	Complete	CP001720.1	NC_013216.1	2045104..2045250	147	1	32	29-30	former Desulfotomaculum acetoxidans; 2 non-identical extended 5S rRNA genes per 4545624-bp bacterial chromosome in addition to 7 copies of 5S rRNA gene of regular size
Structural type 5
66	Desulfofarcimen acetoxidans	DSM 771	Bacteria; Firmicutes; Clostridia; Clostridiales; Peptococcaceae	Complete	CP001720.1	NC_013216.1	complement(2945859..2946024)	166	2	32	29-30	former Desulfotomaculum acetoxidans; 2 non-identical extended 5S rRNA genes per 4545624-bp bacterial chromosome in addition to 7 copies of 5S rRNA gene of regular size
										19	42-43
Structural type 6
67	Desulfallas geothermicus	DSM 3669	Bacteria; Firmicutes; Clostridia; Clostridiales; Peptococcaceae	Draft	FOYM01000008.1	NZ_FOYM01000008.1	complement(126967..127097)	131	1	19	69-70	former Desulfotomaculum geothermicum; 1 copy of extended 5S rRNA gene per bacterial chromosome in addition to 4 copies of 5S rRNA gene of regular size
Structural type 7
68	Desulfallas gibsoniae	DSM 7213	Bacteria; Firmicutes; Clostridia; Clostridiales; Peptococcaceae	Complete	CP003273.1	NC_021184.1	1557019..1557280	262	3	23	42-43	former Desulfotomaculum gibsoniae; 3 non-identical extended 5S rRNA genes per 4855529-bp bacterial chromosome in addition to 6 copies of 5S rRNA gene of regular size
										39	67-68
										85	96-98
Structural type 8
69	Desulfallas gibsoniae	DSM 7213	Bacteria; Firmicutes; Clostridia; Clostridiales; Peptococcaceae	Complete	CP003273.1	NC_021184.1	1760679..1760831	153	2	19	42-43	former Desulfotomaculum gibsoniae; 3 non-identical extended 5S rRNA genes per 4855529-bp bacterial chromosome in addition to 6 copies of 5S rRNA gene of regular size
										20	96-97
Structural type 9
70	Desulfallas gibsoniae	DSM 7213	Bacteria; Firmicutes; Clostridia; Clostridiales; Peptococcaceae	Complete	CP003273.1	NC_021184.1	1812738..1812949	212	2	57	42-43	former Desulfotomaculum gibsoniae; 3 non-identical extended 5S rRNA genes per 4855529-bp bacterial chromosome in addition to 6 copies of 5S rRNA gene of regular size
										39	67-68
Structural type 10
71	Desulfotomaculum nigrificans	CO-1-SRB	Bacteria; Firmicutes; Clostridia; Clostridiales; Peptococcaceae	Complete	CP002736.1	NC_015565.1	842976..843181	206	1	89	57-58	1 copy of extended 5S rRNA gene per 2892255-bp bacterial chromosome in addition to 8 copies of 5S rRNA gene of regular size
Structural type 11
72	Desulfotomaculum reducens	MI-1	Bacteria; Firmicutes; Clostridia; Clostridiales; Peptococcaceae	Complete	CP000612.1	NC_009253.1	361111..361315	205	2	78	59-63	2 nearly-identical copies of extended 5S rRNA gene per 3608104-bp bacterial chromosome in addition to 8 copies of 5S rRNA gene of regular size
										13	66-67
73							complement(2219507..2219711)	205	2	78	59-63
										13	66-67
Structural type 12
74	Desulfitobacterium dichloroeliminans	LMG P-21439	Bacteria; Firmicutes; Clostridia; Clostridiales; Peptococcaceae	Complete	CP003344.1	NC_019903.1	complement(2241573..2241816)	244	2	69	89.1-93	1 copy of extended 5S rRNA gene per 3624449-bp bacterial chromosome in addition to 5 copies of 5S rRNA gene of regular size
										64	105-109
Structural type 13
75	Lachnospiraceae bacterium	COE1	Bacteria; Firmicutes; Clostridia; Clostridiales; Lachnospiraceae	Draft	KE159617.1	NZ_KE159617.1	786025..786157	133	1	15	34-35	no 5S rRNA gene variant was identified other than the extended one
76							1320509..1320641	133	1	15	34-35
77					KE159628.1	NZ_KE159628.1	complement(2422..2554)	133	1	15	34-35
78							complement(295803..295935)	133	1	15	34-35
79	Lachnospiraceae bacterium	A4	Bacteria; Firmicutes; Clostridia; Clostridiales; Lachnospiraceae	Draft	KE159538.1	NZ_KE159538.1	complement(533688..533820)	133	1	15	34-35	no 5S rRNA gene variant was identified other than the extended one
Structural type 14
80	Halanaerobium sp.	MA284_MarDTE_T2	Bacteria; Firmicutes; Clostridia; Halanaerobiales; Halanaerobiaceae	Draft	QPJE01000049.1	NZ_QPJE01000049.1	5425..5601	177	1	60	35-36	no 5S rRNA gene variant was identified other than the extended one
81	Halanaerobium sp.	DL-01	Bacteria; Firmicutes; Clostridia; Halanaerobiales; Halanaerobiaceae	Draft	QPJN01000058.1	NZ_QPJN01000058.1	complement(9..185)	177	1	60	35-36	no 5S rRNA gene variant was identified other than the extended one
82	Halobacteroides halobius	DSM 5150	Bacteria; Firmicutes; Clostridia; Halanaerobiales; Halobacteroidaceae	Complete	CP003359.1	NC_019978.1	20186..20360	175	1	58	36-37	4 identical copies of extended 5S rRNA gene per 2649255-bp bacterial chromosome in addition to 1 copy of 5S rRNA gene of regular size
83							158503..158677	175	1	58	36-37
84							886558..886732	175	1	58	36-37
85							complement(1826628..1826802)	175	1	58	36-37
Structural type 15
86	Pseudoalteromonas piscicida	DE2-A	Bacteria; Proteobacteria; Gammaproteobacteria; Alteromonadales; Pseudoalteromonadaceae	Complete	CP031761.1	NZ_CP031761.1	1742873..1743002	130	1	16	68-69	1 copy of extended 5S rRNA gene per 4128178-bp bacterial chromosome in addition to 12 copies of 5S rRNA gene of regular size; in closely related P. piscicida strains DE1-A and JCM 20779 and Pseudoalteromonas sp. NC201, this sequence is still present but rather as a pseudogene because it lacks both 5'- and 3'-terminal parts
87	Pseudoalteromonas piscicida	DE2-B	Bacteria; Proteobacteria; Gammaproteobacteria; Alteromonadales; Pseudoalteromonadaceae	Complete	CP021646.1	NZ_CP021646.1	complement(2103409..2103538)	130	1	16	68-69	1 copy of extended 5S rRNA gene per 4128210-bp bacterial chromosome in addition to 12 copies of 5S rRNA gene of regular size; in closely related P. piscicida strains DE1-A and JCM 20779 and Pseudoalteromonas sp. NC201, this sequence is still present but rather as a pseudogene because it lacks both 5'- and 3'-terminal parts
88	Pseudoalteromonas flavipulchra	NCIMB 2033 = ATCC BAA-314 C1	Bacteria; Proteobacteria; Gammaproteobacteria; Alteromonadales; Pseudoalteromonadaceae	Draft	JTDZ01000033.1	NZ_JTDZ01000033.1	complement(46935..47065)	131	1	16	68-69	1 copy of extended 5S rRNA gene per bacterial chromosome in addition to 9 copies of 5S rRNA gene of regular size
89	Pseudoalteromonas distincta	ATCC 700518	Bacteria; Proteobacteria; Gammaproteobacteria; Alteromonadales; Pseudoalteromonadaceae	Draft	JWIG01000027.1	NZ_JWIG01000027.1	1075..1205	131	1	16	68-69	1 copy of extended 5S rRNA gene per bacterial chromosome in addition to 9 copies of 5S rRNA gene of regular size
